# Reconstitution of adrenocortical functional zonation from human pluripotent stem cells

**DOI:** 10.1101/2025.05.24.655925

**Authors:** Michinori Mayama, Eoin C. Whelan, Takeshi Sato, David G. Stouffer, Adrian N. Leu, Jerome F. Strauss, Richard J. Auchus, Kotaro Sasaki

## Abstract

The adrenal cortex produces essential steroid hormones through a concentric zonal architecture, established by the centripetal trans-differentiation of subcapsular progenitors within a capsule-derived niche. To capture this complexity, we establish a human pluripotent stem cell-derived adrenal organoid system that faithfully recapitulates this process. RSPO3/WNT signaling from the capsule specifies definitive zone (DZ) progenitors from the adrenal primordium, which then differentiate into a cortisol-producing transitional zone and an androgen-producing fetal zone under the influence of RSPO3 and ACTH. Loss of *NR0B1* impairs DZ specification and triggers direct adrenal primordium-to-fetal zone conversion, mirroring the mechanism of X-linked adrenal hypoplasia congenita. When DZ cells are encapsulated with capsule cells separately derived from pluripotent stem cells, they reconstitute zonation in vivo, forming ACTH-responsive tissue that produces both cortisol and androgens. This organoid platform offers a powerful tool to dissect human adrenal development and establishes a foundation for regenerative therapies targeting adrenal diseases.
