## Supplementary material for "Reconstitution of adrenocortical functional zonation from human pluripotent stem cells": Table S2

### Sheet: Previous Cap-DEGs, DZ-DEGs
Table S2 Previously identified DEGs for Cap and DZ cells compared with other fetal adrenal cell types, related to Fig. 1i and Extended Data Fig. 3i.
Cap DEGs	DZ DEGs
COL1A1	CDK1
COL1A2	PBK
LGALS1	NDC80
COL3A1	DLGAP5
C7	NUSAP1
DCN	CKS2
RSPO3	MKI67
LRRC17	BIRC5
PLAC9	ASF1B
IGFBP5	CCNA2
FOS	NCAPG
POSTN	TACC3
JUNB	NUF2
COL12A1	GTSE1
CPE	TOP2A
FOSB	TPX2
EGR1	AURKB
ZFP36	CENPM
CDH11	HMMR
PTN	TYMS
JUN	UBE2C
SOCS3	KIF2C
CEBPD	CDCA8
COL6A3	HIST1H1B
OGN	DEPDC1
COL14A1	SPC25
COL6A2	KIF11
PKDCC	CDC20
EMILIN1	CDKN3
NFIA	TK1
TSHZ2	ATAD2
CDC42EP5	PLK1
CXCL12	ESCO2
CALD1	MELK
FN1	CENPU
LHFPL6	UBE2T
ISLR	HMGB2
FBN1	KIFC1
NR2F1	RAD51AP1
IER2	ZWINT
COL5A1	KIF23
NFIB	TUBA1B
GPC3	CEP55
COL9A3	KIF4A
JUND	H2AFZ
PRSS35	MAD2L1
EMP3	PCNA
FZD1	SMC4
PPP1R15A	NCAPH
CFH	HJURP
COL5A2	SHCBP1
COL6A1	TMEM106C
ALCAM	CLSPN1
GADD45B	CDT1
SVIL	SKA1
PDGFRA	FOXM1
MGP	H2AFX
C11orf96	LDHA1
CD248	CKAP2L
VIM	MYBL2
PCDH9	BUB1B
SPARC	DNAJC9
LUM	BUB1
SPON2	ACYP1
AKAP12	PIMREG
PGRMC1	TSPAN13
BGN	PFN1
GUCY1A1	CCNB1
DOK5	FAM111A
EGFR	CDC45
LTBP4	ANLN
PRICKLE1	CCNB2
COL21A1	CENPK
CLEC11A	TUBB4B
MATN2	FANCI
MDFI	DCLK1
HIC1	DSCC1
CD81	MCF2
SRPX	NEIL3
VCAN	USP1
PCOLCE	GMNN
CREB5	FAM111B
HSPB6	PSIP1
NFIC	GCHFR
COL16A1	NOV
NUPR1	MASTL
IL11RA	WDR76
NR2F2	MCM10
SERTAD1	KIF15
PRRX1	KIF14
SLIT3	PTGES3
PDE5A	CLDN1
FBLN5	ASPM
FOXC1	HIST1H2AJ
DUSP1	POLQ
ADAMTS1	CCND31
FILIP1	ITGA1
ITM2A	DUT
FSTL1	E2F8
DHRS3	FBXO5
PTH1R	TPI1
ADD3	ERCC6L
PCDH7	HOPX
SULT1E1	RAD54L
IGFBP6	CIP2A
ELN	CDCA2
FBN2	CDCA4
FLRT2	DEK
SPARCL1	CENPW
C6orf48	TTK
ITGA8	UGCG
RRAS	PSMC3IP
CCL2	AURKA
LRP1	KIF22
ADGRL2	HIST1H2AH
MMP2	METTL9
CTGF	CENPX
CTSC	BRCA21
COPZ2	POC1A
PDGFRB	CKAP2
NPR3	RRM1
SERINC2	KIF20A
F10	ARHGAP11A
PCDH18	COL14A1
BMP4	ANXA5
PIK3R1	KCNJ5
ADH1B	HMGB11
DKK2	CHCHD21
SFRP2	BLM
FHL2	GINS3
LAPTM4A	SKA3
MEST	DTYMK
MFAP4	KLHL13
CDH9	FANCD2
CBLN4	LIG1
KCNQ1OT1	ECT2
PTCH1	CKS1B
IGFBP3	PHGDH
CYR61	MME
EDNRA	UBE2S
IGFBP7	ZC3HAV1
CREB3L1	NRCAM
IRF1	CCDC141
IFITM3	CENPE
LTBP3	CDC25C
KANK2	ARHGEF39
TIMP3	RFC4
HIF3A	MDH1
SERPINE2	MBNL3
UBC	CACYBP
IRF2BPL	DNM3
CNTFR	CDC6
DOCK11	DDX11
TGFB1I1	PKMYT1
CYGB	PTTG1
MYADM	SYTL2
FHL1	CADPS2
AC020916.1	RTKN2
MAGED2	DIAPH3
BMP3	BTG3
GPC6	RAN
OSR1	C7
SELENOM	EMP2
MARCKS	HIST1H1E
AES	HNRNPF
EFEMP1	SLF2
RRBP1	EXO1
CHST2	KPNA2
ITM2C	LMNB11
CD99	E2F1
SNAI2	SNRPB
NFKBIZ	SGO2
HHIP	COL15A1
GLIPR1	CADM1
NID1	LMO2
TGFBI	TMPO
ROBO1	CENPN
THY1	KCNK3
SERPINF1	CCDC85B
FBLN1	TMEM200A
MCC	LSM4
MEIS3	PSRC1
SOCS1	SRRM3
SGCG	UHRF11
MRC2	TTN
C12orf57	ETV5
SERPINH1	PSME2
TSPAN4	KIF18A
IFI27L2	NCAPD2
LOXL1	CMC2
NENF	PKM
MMP16	WEE1
EFEMP2	FDXR1
CCDC80	KNSTRN
TIMP1	PRTFDC1
CRTAP	INCENP
MCL1	NCAM2
FNDC3B	GIPC2
DACH1	C21orf58
RUNX1T1	HIST1H1D
C1orf54	DDX39A
DKK3	SLC8A1
SSR2	NCAPG2
LAMA4	PSME11
EPB41L2	CCDC18
FBLN2	AC020571.1
IFI44L	HIST1H2AM
CCNL1	HIST1H4C
LTBP1	SNRPG
FOXC2	PKIA
PTGIS	ORC6
FKBP10	BAIAP2L1
AP001528.2	CDK6
NOTCH2	OXCT1
GNG12	MND11
BTG1	DEPDC1B
GMDS	PRIM1
PLXDC2	LARGE2
BICC1	RANBP1
EFNB1	CENPF
KLF5	HIST1H1C
MAFF	HSPA1B
TXNIP	NUP210
CELF4	ATP1B1
GLT8D2	PHLPP1
SMARCA2	PAQR4
MN1	RPA3
PPDPF	TMEM237
FKBP7	SRSF2
NFKBIA	CHEK11
FSTL5	ACOT7
HHIP-AS1	EDNRB
ZFP36L1	TCEA3
IER5L	HIRIP3
CNTN4	HAUS8
EHD2	HIST2H2AC
AEBP1	PTS
FXYD1	VSNL1
H3F3B	TBX3
COLEC11	C9orf40
RTL8C	SNRPD1
MEIS2	MLEC
SNHG8	RAB38
BST2	TIMELESS
KLC4	KIF20B
KLF10	TMEM97
PLCL1	BARD1
P3H1	RAD21
MAFB	CARHSP1
PAPPA	BUB3
SAMD11	MZT1
SNHG18	DTL
DACT3	CCNE1
C1R	CCNF
FREM1	SLBP
BIN1	MZT2A
BOC	RANGAP1
ARHGAP28	TIMP3
TLE1	LIMCH1
TUSC1	CHAF1A
MAP1B	GINS21
CCDC8	VRK1
FZD4	MCM41
CRABP1	DHFR
EIF4A2	PHF19
MXRA5	RAMP1
BCL7C	HAT1
PHLDA1	CDCA7L
NCAM1	TMPO-AS1
ROR1	SMC2
DNM3OS	TMEM47
FAM20C	CENPP
KRT10	SLC25A5
BMP5	DNMT1
RARRES2	A2M
ID3	MT1E
ANXA1	PGP
PPIC	SASS6
FOXP2	YEATS4
NOTCH3	ADAMTS19
MEIS1	VPS29
OSTC	VCAM1
CDC42EP3	HSP90AA1
GATA6	MCM31
CD63	NASP1
PIEZO2	TROAP
GOLGA2	FANCG
TPM1	RIMS2
FAM114A1	MIS18BP1
PNRC1	TMEM246
SEC31A	MTHFD2
ADAMTS5	CKLF
NAV3	PAICS
SELENOP	XRCC2
GRID2	HLA-C
CTSK	KYNU
LOX	SPDL1
GOLIM4	IMMT
TLN2	ENO1
NRXN1	TTF2
FOXP1	CCDC74A
SLC39A7	METTL26
NYNRIN	CPB1
CSRNP1	RBBP8
RBP1	ITGB3BP
TPBG	WDR34
PXDN	TWIST1
EDN3	DBF4
KHDRBS2	TSPAN7
DSTN	SLC25A10
CPXM1	ALYREF
CCDC3	NDUFB11
GAS1	DAAM2
TNFRSF1A	ATRNL1
BNC2	MGST2
PDLIM7	SLC16A7
PLAT	UQCRQ1
GNL1	ARL6IP4
SFRP1	GGH
WSB1	AP2S1
FMOD	ALDH1A2
OMD	HADH
C1S	EZH21
GATA5	MGME1
FKBP14	UPP1
ADGRA2	RPP25
TIMP2	GMPPB
CBX6	DSN1
MAGED1	LRR1
LITAF	MCM71
MIR99AHG	CENPB
PTX3	PSMC3
CCDC28B	CCT6A
AGTR2	STK17B
TRIB2	DCK
VCL	PPIF1
SUCO	SIPA1L1
PLSCR1	EZR1
TWIST2	SLC25A39
AP3S1	XRCC51
RXFP2	HSPA9
KLF2	POP7
RPP25	EPCAM
APCDD1	ATAD51
OST4	SOAT1
ISOC1	LEF1
PAMR1	GLA
DDR2	CDKN1B
VASN	CENPH
HRC	RFC1
ARF4	ATP5ME
DACT1	POLE3
PHLDA3	CD47
FJX1	HELLS1
KDELR1	LSR
CDO1	ANKRD9
BTG2	SRSF71
MARVELD1	ANP32E
GPX8	TFDP1
RNF24	GLRX5
DPYSL3	DDB2
LAMB2	POP5
SORBS3	FH
PMEPA1	EMC9
2025-09-07	COL11A1
FZD8	TUBA1C
LIMA1	CREM1
EGR3	FGF12
PPP1R15B	CACNB2
SLC5A7	POLD31
MDFIC	RMI2
PPP1R12A	PTMA1
MYL12A	MNS1
ADAMTS6	RFC2
CRISPLD1	MGST3
TNS2	TPM3
HOXC4	COX171
C1orf122	SLC25A4
PTK7	PRDX2
KLF4	NSMCE4A
DCHS1	CCDC93
FNDC5	TSTD1
SLC40A1	ZDHHC12
CKAP4	ITGAV
SMO	MCM61
SERTAD3	RMI1
RCN1	GRB14
EIF1	TEX30
IGF1	SLC2A4RG
SUB1	HMGN5
JDP2	ICMT
RBFOX2	SLC20A1
HDLBP	UNG
LDB2	WDHD11
EBF1	HOXD8
TCEAL8	TMEM26
EVA1B	ECI21
SEC24D	MAMSTR
TRIP6	ITGB1BP1
SOX4	NUDT15
COL27A1	CDH13
P3H3	MSX1
GSTM3	C2CD2
HEBP1	CYB5B1
NEXN	PDIA6
INKA1	VAT1L
FZD2	C19orf48
CALB1	EXOSC9
TCEAL9	DIAPH1
JCAD	RER1
PDS5B	ALCAM
NAA38	CDK2
ELMOD1	ACADVL1
SOCS5	HLA-A
PLEKHH2	COMMD4
NEO1	YWHAH
VGLL4	CIDEB
TTC3	FNDC10
LHFPL2	LSM8
TRIL	SYPL1
DNAJB1	GSTO1
WNT4	LTBP1
EIF3E	SMC1A
FOXD2	DAB2
PNISR	SKA2
MEGF6	MRPS34
SEC61G	H2AFJ
ENC1	P3H2
P4HB	SAC3D1
MYH10	NME3
WNT5A	DPP10
CLMP	LRP12
OLFML1	TBC1D4
ARAP1	CITED4
SLC38A2	CYC1
ACKR3	PGAM1
SH3PXD2A	MCM5
EHBP1	TUBB1
TPM4	ANXA11
CNPY4	PRELID1
HES4	UQCC2
TCEAL7	NPR3
FGF7	ANP32B
DSEL	ANAPC11
FCGRT	RB1
ARID5B	ATP6V0B
LGALS3	HSPB11
SGCD	SUZ12
MYL12B	HLTF
KIAA1217	AKR7A2
TSC22D1	RNF26
TCF7L2	TLNRD1
NOVA1	ARPC5
AFF3	TXNL4A
NR3C1	TXNDC17
GRIA2	CDK5RAP2
FKBP9	SCAND1
MAML2	H1FX1
CCBE1	SPTBN1
PLEKHA6	SYNE1
S1PR3	SIGMAR1
C2orf40	CTSA1
LMAN1	HTRA2
ECM1	CKB
SPRY1	ING21
CHD3	SCPEP1
DKKL1	PNPLA2
COL23A1	TAGLN2
ERLEC1	SDF2L1
LPIN2	UBA2
TERF1	GADD45A
CAMK1D	REV1
RAB34	HSD3B2
UGDH	AQP11
ACTG1	G0S2
CSTB	UCK1
RHOC	SPTLC2
SCARF2	FAM49B
PPP1R1B	TMEM14A
TPGS1	NUDT1
DESI2	NOSTRIN1
ASPN	SNTA1
RBMS3	HNRNPAB1
B4GALNT4	NT5DC1
MTCH1	SRSF10
S100A11	TIMM10
NKAIN4	ECI1
SYDE1	SFPQ1
CYBRD1	RAB8A
ZCCHC24	GPAA1
PALLD	DERA
NFATC4	SMC31
QPRT	NRM
ATF4	EXOSC8
SDF2	RAD1
OCA2	SYNE21
TMEM54	GMPS
C11orf74	PAXX
TCF7L1	PDGFD
SELENOW	SMC5
BRK1	SIAH2
CDA	PEA15
ABLIM1	IGFBP7
CAVIN1	SUPT16H1
ABCA8	CDH21
H3F3A	CISD2
TM2D1	HSPB61
GUCY1B1	LMAN1
HBP1	UXS1
EVI5	CASP3
CHPF	ROCK2
MMP23B	HMGN2
KCNIP1	MAPK13
ABCC9	MT31
COX7A1	H2AFY
MAGEH1	RAB31
NPW	MCM21
DTWD1	HIST1H1A
F2R	SHMT2
PMM1	GLS
COL4A5	RNASEH2B
NFAT5	PLEKHA5
ATP6V0E1	DCTPP1
TENM2	MSH21
KCNJ2	GNAI1
EIF2AK4	RORA
SEC61B	ARHGAP18
CALR	MIS18A
MYLK	NSD21
C4orf3	TUBG1
PHPT1	PHF20L1
NR2F1-AS1	LGALS3BP
COLEC12	SLC23A2
ARMCX2	PLP21
PPP1R10	COPS3
TWSG1	H2AFV
ZNF32	CCDC167
EIF3F	CTPS1
DPYD	ZADH2
IFI44	TMEM1091
KDELR3	SLC52A2
EID1	CCDC341
TMTC1	TMEM87A
GINM1	RHEB
ARMCX3	B4GALT5
FLNA	ABCA1
YME1L1	CDKN2D
NTNG1	PPM1G
CPED1	DST
SETBP1	HAUS11
CAVIN3	BAX
SNCAIP	GGCT
ZYX	CLSTN1
ZFPM2	VCAN1
MBTPS1	NEFM
BMPER	HERPUD1
SPART	JPT11
HSPA1A	CHGA
GLT8D1	CD46
RAB13
TCF25
TCEAL4
COL4A1
P3H4
YIPF5
FOXN3
SEZ6L2
LAMA2
NPTN
MAP1A
SDC2
EPHB6
BMP1
THBS2
SOSTDC1
SVBP
CROCC
CTDSP2
COL11A1
TP53I3
