## Supplementary material for "Reconstitution of adrenocortical functional zonation from human pluripotent stem cells": Table S6

### Sheet: TFs expressed in DZ and DZLC
Table S6. Transcription factors expressed in DZLCs or DZ cells compared with hiPSCs
Transcription factors that are log-fold change >7, FDR <0.01, log2(RPKM+1) >2 in DZLCs or DZ cells, and log2(RPK+1)<1 in hiPSCs are listed
Each gene is arranged in order of expression levels in DZLCs
		log2(RPKM+1)
	Symbol	DZLC	iPS	DZ
#1	PLAGL1	7.50063	0.162548	7.48145
#2	TBX3	6.84763	0.00614131	7.41188
#3	MEIS1	5.61823	0.207406	5.82411
#4	HOXA5	5.58431	0	4.58427
#5	NR0B1	5.48243	0	6.494
#6	NR5A1	5.22841	0.00871101	3.65427
#7	TWIST1	5.22111	0.0162859	3.97561
#8	MEIS2	4.57305	0.122881	3.72591
#9	NR2F2	4.41737	0	2.41687
#10	NR2F1	4.36676	0	3.21318
#11	HOXB2	3.99249	0.0166074	2.95332
#12	GATA6	3.75597	0.0542913	3.29051
#13	HOXD8	3.63875	0	3.82778
#14	TSHZ1	3.54263	0.0394786	2.81831
#15	OSR2	3.5394	0.0172256	3.30152
#16	HOXD9	3.4987	0	3.86289
#17	MSX1	3.44636	0	2.12934
#18	FOXC1	3.33243	0.00851659	3.6311
#19	HOXA7	3.29227	0	2.39726
#20	ZBTB7C	3.04266	0	2.93414
#21	KLF2	2.96174	0.0178452	2.69421
#22	HOXA6	2.94651	0	2.45383
#23	NR4A3	2.87082	0	4.44486
#24	ZNF503	2.79198	0	3.54841
