## Supplementary material for "Reconstitution of adrenocortical functional zonation from human pluripotent stem cells": Table S9

### Sheet: primers
Table S9. Primers, antibody, regents used in this study
Genotyping for NR5A1-3Xflag-p2A-tdTomato (NT) alleles (5986 bp, non-recobined; 3728 bp, recombined; 2740 bp, wild-type)
Primer name	Primer sequence (5-prime-->3-prime)
Nr5A1_Gt_F1	GCCAGGATGTCAGCGCATCTGCACTCCTGC
Nr5A1_Gt_R1	GGGGTGCCCAGTCTCCTCCAACTG
Genotyping for RSPO3-p2A-EGFP (RG) alleles (5507 bp, non-recombined; 3257 bp, recombined; 2403 bp, wild-type)
Primer name	Primer sequence (5-prime-->3-prime)
RSPO3_typing_F	TTGTCATACCTCAGGAAACAGTTGGT
RSPO3_typing_R	GGGTAACAGAGGCTGAGCCACATA
Genotyping for HSD3B2-p2A-EGFP (RG) alleles (4954 bp, non-recombined; 2344 bp, recombined; 1828 bp, wild-type)
Primer name	Primer sequence (5-prime-->3-prime)
HSD3B2-EGFP_typing_F1	AGCAGCTTTTCCAGGGAACACACAATCAGG
HSD3B2-EGFP_typing_R1	GGGCCAGTGACTGTGCAGATTTTGATGACA
Genotyping for Random Integration
Primer name	Primer sequence (5-prime-->3-prime)
pCR2.1 backbone vector_F	CCGGATGAATGTCAGCTACTGGGCTATCTG
pCR2.1 backbone vector_R	TTCGGGGCGAAAACTCTCAAGGATCTTACC
Genotyping for RSPO3-/-
Primer name	Primer sequence (5-prime-->3-prime)
RSPO3_KO_typing_F	TCTGGGGAGCTCAACAGCTAACA
RSPO3_KO_typing_R	CGTGTGGGCACTTACTTGTACACT
Genotyping for WNT2B-/-
Primer name	Primer sequence (5-prime-->3-prime)
WNT2B_F	ACAAGATGGGAATCTGGAGGTGTCAGGCA
WNT2B_R	CTGAGTGACCTCCTCTCTACTTGGGCAGC
Genotyping for WNT4-/-
Primer name	Primer sequence (5-prime-->3-prime)
WNT4_F	GCAGAAGACAGCATTTCCACTCCCTTGGTG
WNT4_R	GTATCTCAGGGCTGGCTATGCTGGAGGTG
Genotyping for ZNRF3-/-
Primer name	Primer sequence (5-prime-->3-prime)
ZNRF3typ_ex2_F1	GGGCAGTTTCCACCTTGGATCACCATCA
ZNRF3typ_ex2_R1	AGGGCTTACTCTTGTGTGAGGCGTTTGC
Genotyping for NR0B1 /-
Primer name	Primer sequence (5-prime-->3-prime)
NR0B1_KO_typing_F	GCGAGAACCACCAGTGGCAG
NR0B1_KO_typing_R	ACCATTTCCCATGAAGGCACAA
Genotyping for GATA6-/-
Primer name	Primer sequence (5-prime-->3-prime)
gata6e3.genoF	TCTGTGTGGCTTGCTCGGGT
gata6e3.genoR	TCTCCTCGGGTTACCATCACCA
Q-PCR
Gene	Forward primer (5-prime-->3-prime)	Reverse prime (5-prime-->3-prime)
NR5A1	GATCAGGGATAGCGCTGTTGAT	GCAGAGTGTCCTTCATGACCTA
STAR	TCTTCAACACCTGGCTTCAGAG	AAGAGCATCATCAACCAGGTCC
APOA1	CGCTCTCGAGGAGTACACTAAG	GGAAACGTTTATTCTGAGCACCG
CYP11A1	CTAAGACTTCACCCCATCTCCG	AGTGTCTTGGCAGGAATCATGT
CYP17A1	GGCCCCACAACACAGATTTAGA	GCTGAAAAAGAAGGCAGAGTGG
SULT2A1	ACGTCCAAAACACTCTGGATCT	TTACACAATGACCCCAGTCAGG
HOPX	TGAGTGAAAATACAGAAGGGGTGT	TGCCAGTTGGAGTTTCTGTCTT
MME	ATATTCCTTTGGGCCTCTGCTT	GAAGGCAGCATTGGACACATAC
NOV	ACATGCCCAAAACTTATCCTTGG	CCTTGTAGCCTGACAAACCAGA
TMEM47	ATGAACTGACTGGTAAGTGACG	TTTCTAGGCACAGCTTTAGGCA
TSPAN13	TGGCCCACGTAGCAAAAAGATA	TGCTTAGGTTTGACAAGTTGCTG
NRCAM	TGGCATCAGAGAGCACAAAGAT	AGTGACCCTTTCATGCACAGAT
HSD3B2	CACACAATGCCCAACTTACTGT	GCCACTGAGATTTGGTAACAGC
PPIA	TTGATCATTTGGTGTGTTGGGC	AAGACTGAGATGCACAAGTGGT
ARBP	GAAACTCTGCATTCTCGCTTCC	ACTCGTTTGTACCCGTTGATGA

### Sheet: antibody
Supplementary Table 9. Primers, antibody, regents used in this study
Antibodies	source	identifier
AlexaFluor 488 conjugated donkey anti-rabbit IgG	Invitrogen	A21206; RRID: AB_2535792
AlexaFluor 488 conjugated donkey anti-mouse IgG	Invitrogen	A32766; RRID: AB_2762823
AlexaFluor 488 conjugated donkey anti-rat IgG	Invitrogen	A21208; RRID: AB_2535794
AlexaFluor 568 conjugated donkey anti-mouse IgG	Invitrogen	A10037; RRID: AB_2534013
Alexa Fluor 568 conjugated donkey anti-rabbit IgG	Invitrogen	A10042; RRID: AB_2534017
AlexaFluor 647 conjugated donkey anti-goat IgG	Invitrogen	A21447; RRID: AB_2535864
AlexaFluor 647 conjugated donkey anti-rabbit IgG	Invitrogen	A31573; RRID: AB_2536183
Alexa Fluor 647 conjugated donkey anti-mouse IgG	Invitrogen	A31571; RRID: AB_162542
Goat anti-NOV/CCN3	R&D Systems	AF1640; RRID: AB_354911
Mouse anti-CD10	Biocare Medical	PM129AA; RRID: AB_10582488
rabbit anti-CD10	Cell Signaling Technology	65534; PRID: AB_2894842
rabbit anti-LEF1	Cell Signaling Technology	2230; PRID: AB_823558
rabbit anti-Ki67	Abcam	ab15580; PRID: AB_443209
mouse anti human Mitochondria	Millipore	MAB1273; PRID: AB_94052
Mouse anti-NR5A1	R&D Systems	PP-N1665; RRID: AB_1962633
Rabbit anti-CYP11A1	ATLAS ANIBODIES	HPA016436; RRID: AB_1847423
Rabbit anti-CYP17A1	Abcam	ab134910; RRID: AB_2895598
Rat anti-CYP11B1	Millipore	MABS502; PRID: AB_2920814
Rabbit anti-SULT2A1	Novus Biologicals	NBP2-49402; PRID: AB_3320327
Rabbit anti-POR(Cytochrome p450 reductase)	Abcam	ab180597; PRID: AB_2927485
Rabbit anti-STAR	MS Validated Antibodies	MSVA-740R;
Rat anti-GFP	Nacalai	GF090R; PRID: AB_2314545
Brilliant Violet 421 Mouse Anti-Human CD140a	BD horizon	562799; RRID: AB_2737804
Brilliant Violet 421 anti-CD10 Antibody	BioLegend	312218; RRID: AB_2561833
FITC anti-human CD34	BioLegend	343504; PRID: AB_1731852
PE anti-human CD10	BioLegend	312203; PRID: AB_314914
Human R-Spondin 3 neutralization Antibody	R&D Systems	AF35001, PRID: AB_10891875

### Sheet: reagents
Supplementary Table 9. Primers, antibody, regents used in this study
Chemicals, peptides, and recombinant proteins	source	identifier
Chemicals, peptides, and recombinant proteins
CHIR99021	Tocris	4423
DAPT	Tocris	2634
IWR-1	Sigma	I0161
Recombinant human BMP4	R&D Systems	314-BP-010
Recombinant Human Sonic Hedgehog/Shh (C24II) N-Terminus	R&D systems	1845-SH
Retinoic acid	Sigma	R2625
SB431542 hydrate	Sigma	S4317
SU-5402	Tocris	3301
Y-27632 dihydrochloride	Tocris	1254
Recombinant Human R-Spondin-1	PeproTech	120-38
Recombinant Human R-Spondin-2	PeproTech	120-43
Recombinant Human R-Spondin-3	PeproTech	120-44
Recombinant Human R-Spondin 4	R&D Systems	4575-RS
KT5720	Tocris	1288
PKI (5-24)	Tocris	6221
Metyrapone	Sigma	M2696
Osilodrostat	Cayman	33928
Trilostane	Sigma	SML0141
LGK974	Cayman	14072
Cosyntropin	Cayman	23912
iMatrix-511 silk	Nakarai USA	892021
